# A workflow for accurate metabarcoding using nanopore MinION sequencing

**DOI:** 10.1101/2020.05.21.108852

**Authors:** Bilgenur Baloğlu, Zhewei Chen, Vasco Elbrecht, Thomas Braukmann, Shanna MacDonald, Dirk Steinke

**Author notes:** Corresponding author: Bilgenur Baloglu.

## Abstract

Metabarcoding has become a common approach to the rapid identification of the species composition in a mixed sample. The majority of studies use established short-read high-throughput sequencing platforms. The Oxford Nanopore MinION™, a portable sequencing platform, represents a low-cost alternative allowing researchers to generate sequence data in the field. However, a major drawback is the high raw read error rate that can range from 10% to 22%.

To test if the MinION™ represents a viable alternative to other sequencing platforms we used rolling circle amplification (RCA) to generate full-length consensus DNA barcodes (658bp of cytochrome oxidase I - COI) for a bulk mock sample of 50 aquatic invertebrate species. By applying two different laboratory protocols, we generated two MinION™ runs that were used to build consensus sequences. We also developed a novel Python pipeline, ASHURE, for processing, consensus building, clustering, and taxonomic assignment of the resulting reads.

We were able to show that it is possible to reduce error rates to a median accuracy of up to 99.3% for long RCA fragments (>45 barcodes). Our pipeline successfully identified all 50 species in the mock community and exhibited comparable sensitivity and accuracy to MiSeq. The use of RCA was integral for increasing consensus accuracy, but it was also the most time-consuming step during the laboratory workflow and most RCA reads were skewed towards a shorter read length range with a median RCA fragment length of up to 1262bp. Our study demonstrates that Nanopore sequencing can be used for metabarcoding but we recommend the exploration of other isothermal amplification procedures to improve consensus length.
