## Supplemental Table 1 for "A workflow for accurate metabarcoding using nanopore MinION sequencing"

### Sheet: Taxonomy
Sample ID	Phylum	Class	Order	Family	Subfamily	Tribe	Genus	Species	Subspecies	Identifier	Identifier Email	Identification Method	Life Stage
BIOUG43940-A08	Arthropoda	Insecta	Ephemeroptera	Baetidae	Baetinae		Callibaetis	Callibaetis ferrugineus		Kate Perez	kperez@uoguelph.ca	BIN Taxonomy Match below Phylum (Dec 2018)	A
BIOUG43940-D04	Arthropoda	Malacostraca	Isopoda	Asellidae			Caecidotea			Kate Perez	kperez@uoguelph.ca	BIN Taxonomy Match below Phylum (Dec 2018)	A
BIOUG43940-D05	Arthropoda	Malacostraca	Isopoda	Asellidae			Proasellus			Kate Perez	kperez@uoguelph.ca	BIN Taxonomy Match below Phylum (Dec 2018)	A
BIOUG43940-F02	Arthropoda	Insecta	Ephemeroptera	Leptophlebiidae	Atalophlebiinae		Choroterpes	Choroterpes basalis		Kate Perez	kperez@uoguelph.ca	BIN Taxonomy Match below Phylum (Dec 2018)	A
BIOUG43940-F05	Arthropoda	Insecta	Odonata	Corduliidae	Corduliinae		Epitheca			Kate Perez	kperez@uoguelph.ca	BIN Taxonomy Match below Phylum (Dec 2018)	A
BIOUG43940-F12	Arthropoda	Insecta	Hemiptera	Belostomatidae	Belostomatinae		Belostoma	Belostoma flumineum		Kate Perez	kperez@uoguelph.ca	BIN Taxonomy Match below Phylum (Dec 2018)	A
BIOUG43940-G07	Arthropoda	Insecta	Ephemeroptera	Baetidae	Baetinae		Baetis			Kate Perez	kperez@uoguelph.ca	BIN Taxonomy Match below Phylum (Dec 2018)	A
BIOUG43940-G11	Arthropoda	Insecta	Ephemeroptera	Heptageniidae			Stenacron	Stenacron interpunctatum		Kate Perez	kperez@uoguelph.ca	BIN Taxonomy Match below Phylum (Dec 2018)	A
BIOUG43940-H03	Arthropoda	Insecta	Trichoptera	Hydropsychidae	Hydropsychinae		Hydropsyche			Kate Perez	kperez@uoguelph.ca	BIN Taxonomy Match below Phylum (Dec 2018)	A
BIOUG43940-H10	Annelida	Clitellata	Haplotaxida	Lumbricidae			Eiseniella	Eiseniella tetraedra		Dirk Steinke	dsteinke@uoguelph.ca	BIN Taxonomy Match and specimen image	A
BIOUG43941-A02	Arthropoda	Insecta	Hemiptera	Corixidae						Kate Perez	kperez@uoguelph.ca	BIN Taxonomy Match below Phylum (Dec 2018)	A
BIOUG43941-B02	Arthropoda	Insecta	Coleoptera	Dytiscidae	Laccophilinae		Laccophilus	Laccophilus maculosus		Kate Perez	kperez@uoguelph.ca	BIN Taxonomy Match below Phylum (Dec 2018)	A
BIOUG43941-B05	Arthropoda	Insecta	Diptera	Chaoboridae	Chaoborinae		Chaoborus			Kate Perez	kperez@uoguelph.ca	BIN Taxonomy Match below Phylum (Dec 2018)	I
BIOUG43941-C05	Arthropoda	Insecta	Ephemeroptera	Leptohyphidae			Tricorythodes			Kate Perez	kperez@uoguelph.ca	BIN Taxonomy Match below Phylum (Dec 2018)	A
BIOUG43941-C09	Arthropoda	Insecta	Ephemeroptera	Baetidae	Baetinae		Acerpenna			Kate Perez	kperez@uoguelph.ca	BIN Taxonomy Match below Phylum (Dec 2018)	A
BIOUG43941-D10	Arthropoda	Insecta	Diptera	Chironomidae	Tanypodinae					Kate Perez	kperez@uoguelph.ca	BIN Taxonomy Match below Phylum (Dec 2018)	I
BIOUG43941-E07	Annelida	Clitellata	Arhynchobdellida	Erpobdellidae	Erpobdellinae		Erpobdella	Erpobdella punctata		Kate Perez	kperez@uoguelph.ca	BIN Taxonomy Match (Jan 2019)	A
BIOUG43941-F08	Arthropoda	Insecta	Ephemeroptera	Baetidae	Baetinae		Baetis	Baetis brunneicolor		Kate Perez	kperez@uoguelph.ca	BIN Taxonomy Match below Phylum (Dec 2018)	I
BIOUG43941-H01	Arthropoda	Insecta	Hemiptera	Notonectidae	Notonectinae		Notonecta	Notonecta lunata		Kate Perez	kperez@uoguelph.ca	BIN Taxonomy Match below Phylum (Dec 2018)	A
BIOUG43941-H11	Arthropoda	Insecta	Coleoptera	Dytiscidae	Matinae		Matus	Matus bicarinatus		Kate Perez	kperez@uoguelph.ca	BIN Taxonomy Match below Phylum (Dec 2018)	A
BIOUG43942-A11	Annelida	Clitellata	Haplotaxida	Naididae						Kate Perez	kperez@uoguelph.ca	BOLD ID Engine Manual (Sep 2019)	I
BIOUG43942-C03	Arthropoda	Insecta	Coleoptera	Curculionidae	Entiminae	Polydrusini	Polydrusus	Polydrusus formosus		Kate Perez	kperez@uoguelph.ca	BIN Taxonomy Match below Phylum (Dec 2018)	A
BIOUG43942-F05	Arthropoda	Insecta	Diptera	Chironomidae	Tanypodinae					Kate Perez	kperez@uoguelph.ca	BIN Taxonomy Match below Phylum (Dec 2018)	I
BIOUG43944-A03	Arthropoda	Insecta	Diptera	Chironomidae	Chironominae		Chironomus	Chironomus harpi		Kate Perez	kperez@uoguelph.ca	BIN Taxonomy Match (Dec 2018)	I
BIOUG43944-A06	Arthropoda	Insecta	Diptera	Chironomidae	Chironominae	Chironomini	Polypedilum	Polypedilum aviceps		Kate Perez	kperez@uoguelph.ca	BIN Taxonomy Match (Dec 2018)	I
BIOUG43944-C04	Annelida	Clitellata	Haplotaxida	Naididae	Tubificinae		Limnodrilus	Limnodrilus hoffmeisteri		Kate Perez	kperez@uoguelph.ca	BIN Taxonomy Match (Feb 2020)	I
BIOUG43944-D08	Arthropoda	Insecta	Diptera	Chironomidae	Orthocladiinae		Parakiefferiella			Kate Perez	kperez@uoguelph.ca	BIN Taxonomy Match (Dec 2018)	I
BIOUG43944-H01	Annelida	Clitellata	Haplotaxida	Naididae	Tubificinae		Limnodrilus	Limnodrilus claparedianus		Kate Perez	kperez@uoguelph.ca	BIN Taxonomy Match (Dec 2019)	I
BIOUG43945-B07	Mollusca	Bivalvia	Sphaeriida	Sphaeriidae	Sphaeriinae		Musculium	Musculium partumeium		Bilgenur Baloglu	bbaloglu@uoguelph.ca		A
BIOUG43946-A01	Arthropoda	Insecta	Plecoptera	Perlidae	Perlinae		Dinocras	Dinocras cephalotes		Kate Perez	kperez@uoguelph.ca	BIN Taxonomy Match below Phylum (Jan 2019)	A
BIOUG43946-A04	Arthropoda	Insecta	Trichoptera	Hydropsychidae	Hydropsychinae		Hydropsyche	Hydropsyche dinarica		Kate Perez	kperez@uoguelph.ca	BIN Taxonomy Match below Phylum (Jan 2019)	A
BIOUG43946-A08	Arthropoda	Insecta	Trichoptera	Rhyacophilidae			Rhyacophila			Kate Perez	kperez@uoguelph.ca	BIN Taxonomy Match below Phylum (Jan 2019)	A
BIOUG43946-A11	Arthropoda	Insecta	Ephemeroptera	Ephemeridae	Ephemerinae		Ephemera	Ephemera danica		Kate Perez	kperez@uoguelph.ca	BIN Taxonomy Match below Phylum (Jan 2019)	A
BIOUG43946-B09	Arthropoda	Insecta	Ephemeroptera	Heptageniidae			Epeorus			Kate Perez	kperez@uoguelph.ca	BIN Taxonomy Match below Phylum (Jan 2019)	A
BIOUG43946-B10	Arthropoda	Insecta	Ephemeroptera	Heptageniidae	Ecdyonurinae		Ecdyonurus			Kate Perez	kperez@uoguelph.ca	BIN Taxonomy Match below Phylum (Jan 2019)	A
BIOUG43946-B12	Arthropoda	Insecta	Plecoptera	Leuctridae	Leuctrinae		Leuctra			Kate Perez	kperez@uoguelph.ca	BIN Taxonomy Match below Phylum (Jan 2019)	A
BIOUG43946-C04	Arthropoda	Insecta	Diptera	Simuliidae	Simuliinae		Simulium			Kate Perez	kperez@uoguelph.ca	BIN Taxonomy Match below Phylum (Jan 2019)	I
BIOUG43946-C09	Arthropoda	Insecta	Diptera	Chironomidae	Orthocladiinae		Cricotopus	Cricotopus tibialis		Kate Perez	kperez@uoguelph.ca	BIN Taxonomy Match below Phylum (Jan 2019)	I
BIOUG43946-D03	Arthropoda	Insecta	Ephemeroptera	Baetidae	Baetinae		Baetis	Baetis vernus		Kate Perez	kperez@uoguelph.ca	BIN Taxonomy Match below Phylum (Jan 2019)	I
BIOUG43946-D04	Arthropoda	Insecta	Ephemeroptera	Baetidae	Baetinae		Baetis			Kate Perez	kperez@uoguelph.ca	BIN Taxonomy Match below Phylum (Jan 2019)	A
BIOUG43946-D06	Arthropoda	Malacostraca	Amphipoda	Gammaridae						Kate Perez	kperez@uoguelph.ca	BIN Taxonomy Match below Phylum (Jan 2019)	I
BIOUG43946-D12	Arthropoda	Insecta	Diptera	Pediciidae	Pediciinae		Pedicia			Kate Perez	kperez@uoguelph.ca	BIN Taxonomy Match below Phylum (Jan 2019)	I
BIOUG43946-E07	Arthropoda	Insecta	Diptera	Chironomidae	Tanypodinae		Macropelopia			Kate Perez	kperez@uoguelph.ca	BIN Taxonomy Match below Phylum (Jan 2019)	I
BIOUG43946-F03	Arthropoda	Insecta	Coleoptera	Dytiscidae	Agabinae		Platambus	Platambus maculatus		Kate Perez	kperez@uoguelph.ca	BIN Taxonomy Match below Phylum (Jan 2019)	A
BIOUG43951-B03	Arthropoda	Insecta	Ephemeroptera	Caenidae						Kate Perez	kperez@uoguelph.ca	BIN Taxonomy Match below Phylum (Mar 2020)	A
BIOUG43951-B10	Arthropoda	Insecta	Coleoptera	Elmidae	Elminae		Dubiraphia	Dubiraphia vittata		Kate Perez	kperez@uoguelph.ca	BIN Taxonomy Match below Phylum (Dec 2018)	A
BIOUG43951-C08	Arthropoda	Insecta	Ephemeroptera	Baetidae						Kate Perez	kperez@uoguelph.ca	BIN Taxonomy Match below Phylum (Dec 2018)	A
BIOUG43951-D10	Arthropoda	Insecta	Coleoptera	Elmidae	Elminae		Stenelmis	Stenelmis quadrimaculata		Kate Perez	kperez@uoguelph.ca	BIN Taxonomy Match below Phylum (Dec 2018)	A
BIOUG43951-E04	Arthropoda	Insecta	Trichoptera	Hydropsychidae	Hydropsychinae		Cheumatopsyche	Cheumatopsyche campyla		Kate Perez	kperez@uoguelph.ca	BIN Taxonomy Match below Phylum (Dec 2018)	A
BIOUG43951-G05	Arthropoda	Insecta	Odonata	Gomphidae	Gomphinae		Gomphus			Kate Perez	kperez@uoguelph.ca	BIN Taxonomy Match below Phylum (Dec 2018)	A

### Sheet: Collection
Sample ID	Collectors	Collection Date	Country/Ocean	State/Province	Region	Sector	Exact Site	Lat	Lon	Elev	Depth	Elevation Precision	Depth Precision	GPS Source	Coordinate Accuracy	Event Time	Collection Date Accuracy	Habitat	Sampling Protocol	Collection Notes	Site Code	Collection Event ID
BIOUG43940-A08	BIObus 2015	13-Jul-2015	Canada	Ontario	Backus Heritage Conservation Area		Mill Pond	42.6548	-80.4694	198				GPSmap 60Cx		10:30:00		Pond	D-net	12.6m,9.5m,4.4m; 2:49,1:46,1:45; 0.6m deep,0.75m deep,0.72m deep; substrate silt, boulder; water 24C|hot and sunny|mucky bottom, some algae and reeds, deciduous forest
BIOUG43940-D04	BIObus 2015	27-Jul-2015	Canada	Ontario	Balsam Lake Provincial Park		Boat Launch Creek	44.6219	-78.8501	264				GPSmap 60Cx		15:05:00		Stream	D-net	14.25m/2:42; 0.52m deep; WW 4.75m; HH 0.3cm; substrate organic and silt|sunny, hot & humid|perennial stream, coniferous forest with pine, cedar, balsam fir & spruce, no algae or other plants, clear
BIOUG43940-D05	BIObus 2015	27-Jul-2015	Canada	Ontario	Balsam Lake Provincial Park		Boat Launch Creek	44.6219	-78.8501	264				GPSmap 60Cx		15:05:00		Stream	D-net	14.25m/2:42; 0.52m deep; WW 4.75m; HH 0.3cm; substrate organic and silt|sunny, hot & humid|perennial stream, coniferous forest with pine, cedar, balsam fir & spruce, no algae or other plants, clear
BIOUG43940-F02	BIObus 2015	06-Aug-2015	Canada	Ontario	Awenda Provincial Park		Kettle`s Lake - Lake	44.8453	-79.9724	196				GPSmap 60Cx		11:22:00		Lake	D-net	21m/1:42; 1m deep; substrate silt|sunny with some clouds|Lake shore with silty bottom, some plant cover in water , mixed forest with coniferous trees right next to water
BIOUG43940-F05	BIObus 2015	06-Aug-2015	Canada	Ontario	Awenda Provincial Park		Kettle`s Lake - Marsh, boardwalk	44.8446	-79.9727	204				GPSmap 60Cx		9:52:00		Wetland	D-net	2 jabs and 1 sweep performed; 16m/2:10; 0.7m deep; substrate organic and silt|sunny and clear|Lake ending in marsh/wetland, tall grasses and bullrushes, water lillies, silt and decaying organic bottom
BIOUG43940-F12	BIObus 2015	30-Jun-2015	Canada	Ontario	Ausable-Bayfield Conservation Authority	Hay Swamp	Parr Line near MacDonald Road	43.3933	-81.5676	262				GPSmap 60Cx		13:20:00		Wetland	D-net	6 jabs pooled; 0.30m deep; substrate silt, sand; water 16C|overcast and rainy|Semi-permanent wetland, flooded into ditches along both sides of Parr Line, mixed maple forest with cultivated areas
BIOUG43940-G07	BIObus 2015	02-Jul-2015	Canada	Ontario	Ausable-Bayfield Conservation Authority	Rock Glen Conservation Area	Hobbs Mackenzie Drain	43.0848	-81.819	220				GPSmap 60Cx		10:10:00		Stream	D-net	riffle; 29.10m/8:04; 0.31m deep; WW 9.70m; HH 3.00cm; substrate boulder, bedrock; water 12C|sunny and warm|maple and oak forest, algae covered rocks, islands of grass and willow shrubs, clay sediment
BIOUG43940-G11	BIObus 2015	02-Jul-2015	Canada	Ontario	Ausable-Bayfield Conservation Authority	Rock Glen Conservation Area	Hobbs Mackenzie Drain	43.0848	-81.819	220				GPSmap 60Cx		10:10:00		Stream	D-net	riffle; 29.10m/8:04; 0.31m deep; WW 9.70m; HH 3.00cm; substrate boulder, bedrock; water 12C|sunny and warm|maple and oak forest, algae covered rocks, islands of grass and willow shrubs, clay sediment
BIOUG43940-H03	BIObus 2015	02-Jul-2015	Canada	Ontario	Ausable-Bayfield Conservation Authority	Rock Glen Conservation Area	Hobbs Mackenzie Drain	43.0848	-81.819	220				GPSmap 60Cx		10:10:00		Stream	D-net	riffle; 29.10m/8:04; 0.31m deep; WW 9.70m; HH 3.00cm; substrate boulder, bedrock; water 12C|sunny and warm|maple and oak forest, algae covered rocks, islands of grass and willow shrubs, clay sediment
BIOUG43940-H10	BIObus 2015	02-Jul-2015	Canada	Ontario	Ausable-Bayfield Conservation Authority	Rock Glen Conservation Area	Hobbs Mackenzie Drain	43.0848	-81.819	220				GPSmap 60Cx		10:10:00		Stream	D-net	riffle; 29.10m/8:04; 0.31m deep; WW 9.70m; HH 3.00cm; substrate boulder, bedrock; water 12C|sunny and warm|maple and oak forest, algae covered rocks, islands of grass and willow shrubs, clay sediment
BIOUG43941-A02	BIObus 2015	28-Jul-2015	Canada	Ontario	Indian Point Provincial Park		Indian Point Marsh	44.6059	-78.8233	246				GPSmap 60Cx		13:50:00		Wetland	D-net	3 jabs pooled; 0.57m deep; substrate organic|sunny, hot, & humid|permanent marsh, meadow, cattail and braken fern vegetation, muddy bottom
BIOUG43941-B02	BIObus 2015	27-Jul-2015	Canada	Ontario	Balsam Lake Provincial Park		Plantation Trail	44.6332	-78.8715	267				GPSmap 60Cx		13:35:00		Pond	D-net	4.18m/0:33; 0.79m deep; substrate organic and silt|sunny, hot, & humid|permanent pond, mixed forest & meadow, reeds & vegetation on surface, muddy bottom
BIOUG43941-B05	BIObus 2015	27-Jul-2015	Canada	Ontario	Balsam Lake Provincial Park		Plantation Trail	44.6332	-78.8715	267				GPSmap 60Cx		13:35:00		Pond	D-net	4.18m/0:33; 0.79m deep; substrate organic and silt|sunny, hot, & humid|permanent pond, mixed forest & meadow, reeds & vegetation on surface, muddy bottom
BIOUG43941-C05	BIObus 2015	30-Jun-2015	Canada	Ontario	Ausable-Bayfield Conservation Authority	Clinton Conservation Area	Bayfield River, west of Front Road near bridge	43.5993	-81.5059	270				GPSmap 60Cx		10:45:00		Stream	D-net	riffle; 17.01m/7:55; 0.67m deep; WW 10m; HH 10cm; substrate gravel, cobble; water 18C|overcast and rainy|flowing stream, some algae, silty substrate, willow dominated scrubland
BIOUG43941-C09	BIObus 2015	30-Jun-2015	Canada	Ontario	Ausable-Bayfield Conservation Authority	Clinton Conservation Area	Bayfield River, west of Front Road near bridge	43.5993	-81.5059	270				GPSmap 60Cx		10:45:00		Stream	D-net	riffle; 17.01m/7:55; 0.67m deep; WW 10m; HH 10cm; substrate gravel, cobble; water 18C|overcast and rainy|flowing stream, some algae, silty substrate, willow dominated scrubland
BIOUG43941-D10	BIObus 2015	21-Jul-2015	Canada	Ontario	Black Creek Provincial Park		Interior Marsh	44.9697	-81.3665	183				GPSmap 60Cx		10:50:00		Wetland	D-net	28 jabs pooled; 9:37; substrate bedrock, silt; water 18C|clear, sunny|permanent marsh, bedrock and silt with grass, reeds, some dead logs
BIOUG43941-E07	BIObus 2015	30-Jul-2015	Canada	Ontario	Balsam Lake Provincial Park		East side of Parkside Drive	44.6177	-78.8659	267				GPSmap 60Cx		11:15:00		Wetland	D-net	3 jabs pooled; 0.49m deep; substrate organic and silt|partly cloudy, hot, breezy & humid|inland swamp, cattails, organic matter, algae, mixed forest and meadow
BIOUG43941-F08	BIObus 2015	16-Jul-2015	Canada	Ontario	Norfolk County NCC	Lake Erie Farms	Northside Venison Creek along 6th Concession Road	42.6595	-80.5673	185				GPSmap 60Cx		10:00:00		Stream	D-net	3m/2:09; 0.75m deep; WW 4.5m; HH 2.5cm; substrate silt, sand, gravel; water 13C|hot and sunny|no algae, steep banks
BIOUG43941-H01	BIObus 2015	23-Jul-2015	Canada	Ontario	Johnson Harbour Provincial Park		Marsh Basin off Johnson Harbour Road	45.1259	-81.5406	180				GPSmap 60Cx		11:05:00		Wetland	D-net	49 jabs pooled; 6:37; substrate silt, boulder; water 21C|clear, sunny|permanent riverine marsh, marsh inlet
BIOUG43941-H11	BIObus 2015	09-Jul-2015	Canada	Ontario	Rondeau Provincial Park		Marsh Trail (Marsh)	42.3083	-81.8547	179				GPSmap 60Cx		11:27:00		Wetland	D-net	1 jab; substrate silt, sand; water 19C|rainy, overcast|permanent scrubland marsh adjacent to Lake Erie
BIOUG43942-A11	BIObus 2015	04-Aug-2015	Canada	Ontario	Six Mile Lake Provincial Park		Poplar Camp Marsh	44.8987	-79.7573	206				GPSmap 60Cx		15:10:00		Wetland	D-net	19.3m/2:36; 1.0m deep; substrate bed rock and organic matter|light rain|mixed forest riparian community, marsh surrounded by rock outcrops, beaver dams in area
BIOUG43942-C03	BIObus 2015	23-Jul-2015	Canada	Ontario	Johnson Harbour Provincial Park		Marsh Pond off Johnson Harbour Road	45.1258	-81.5409	180				GPSmap 60Cx		11:50:00		Wetland	D-net	55 jabs pooled; 11:13; substrate silt, boulder; water 21C|clear, sunny|permanent riverine marsh
BIOUG43942-F05	BIObus 2015	05-Aug-2015	Canada	Ontario	Georgian Bay Islands National Park		Chimney Bay	44.8912	-79.8504	180				GPSmap 60Cx		15:10:00		Lake	D-net	10.3m/1:33; 1.0m deep; substrate sand and organic matter|sunny with cloudy patches|Lake shore on the bedrock surrounded by mainly coniferous trees, water lillies and roots at the bottom
BIOUG43944-A03	M. Gutgesell	07-Jun-2018	Canada	Ontario	Belmont			42.6686	-81.1795											Weather: Cloudy, Medium Still|Stream: Medium, Moderate turbidity|depth: 10|hh(cm): 1.5|ww(cm): 1|sample time(min): 3|Clay, silt
BIOUG43944-A06	M. Gutgesell	07-Jun-2018	Canada	Ontario	Belmont			42.6686	-81.1795											Weather: Cloudy, Medium Still|Stream: Medium, Moderate turbidity|depth: 10|hh(cm): 1.5|ww(cm): 1|sample time(min): 3|Clay, silt
BIOUG43944-C04	M. Gutgesell	07-Jun-2018	Canada	Ontario	Belmont			42.6686	-81.1795											Weather: Cloudy, Medium Still|Stream: Medium, Moderate turbidity|depth: 10|hh(cm): 1.5|ww(cm): 1|sample time(min): 3|Clay, silt
BIOUG43944-D08	M. Gutgesell	07-Jun-2018	Canada	Ontario	Belmont			42.6686	-81.1795											Weather: Cloudy, Medium Still|Stream: Medium, Moderate turbidity|depth: 10|hh(cm): 1.5|ww(cm): 1|sample time(min): 3|Clay, silt
BIOUG43944-H01	M. Gutgesell	28-May-2018	Canada	Ontario	Belmont			42.865	-81.0822											Weather: Sunny, Hot, Breezy|Stream: Slow, Murky |depth: 27.5|hh(cm): 0|ww(cm): 21|sample time(min): 3|Sand, silt
BIOUG43945-B07	BIObus 2015	06-Aug-2015	Canada	Ontario	Awenda Provincial Park		Kettle`s Lake - Lake	44.8453	-79.9724	196				GPSmap 60Cx		11:22:00		Lake	D-net	21m/1:42; 1m deep; substrate silt|sunny with some clouds|Lake shore with silty bottom, some plant cover in water , mixed forest with coniferous trees right next to water
BIOUG43946-A01	Arne Beermann	07-Sep-2018	Germany	Hesse	Frankfurt	Fulda-Gersfeld	Gelnhausen	50.451	9.849										Kick net
BIOUG43946-A04	Arne Beermann	07-Sep-2018	Germany	Hesse	Frankfurt	Fulda-Gersfeld	Gelnhausen	50.451	9.849										Kick net
BIOUG43946-A08	Arne Beermann	07-Sep-2018	Germany	Hesse	Frankfurt	Fulda-Gersfeld	Gelnhausen	50.451	9.849										Kick net
BIOUG43946-A11	Arne Beermann	07-Sep-2018	Germany	Hesse	Frankfurt	Fulda-Gersfeld	Gelnhausen	50.451	9.849										Kick net
BIOUG43946-B09	Arne Beermann	07-Sep-2018	Germany	Hesse	Frankfurt	Fulda-Gersfeld	Gelnhausen	50.451	9.849										Kick net
BIOUG43946-B10	Arne Beermann	07-Sep-2018	Germany	Hesse	Frankfurt	Fulda-Gersfeld	Gelnhausen	50.451	9.849										Kick net
BIOUG43946-B12	Arne Beermann	07-Sep-2018	Germany	Hesse	Frankfurt	Fulda-Gersfeld	Gelnhausen	50.451	9.849										Kick net
BIOUG43946-C04	Arne Beermann	07-Sep-2018	Germany	Hesse	Frankfurt	Fulda-Gersfeld	Gelnhausen	50.451	9.849										Kick net
BIOUG43946-C09	Arne Beermann	07-Sep-2018	Germany	Hesse	Frankfurt	Fulda-Gersfeld	Gelnhausen	50.451	9.849										Kick net
BIOUG43946-D03	Arne Beermann	07-Sep-2018	Germany	Hesse	Frankfurt	Fulda-Gersfeld	Gelnhausen	50.451	9.849										Kick net
BIOUG43946-D04	Arne Beermann	07-Sep-2018	Germany	Hesse	Frankfurt	Fulda-Gersfeld	Gelnhausen	50.451	9.849										Kick net
BIOUG43946-D06	Arne Beermann	07-Sep-2018	Germany	Hesse	Frankfurt	Fulda-Gersfeld	Gelnhausen	50.451	9.849										Kick net
BIOUG43946-D12	Arne Beermann	07-Sep-2018	Germany	Hesse	Frankfurt	Fulda-Gersfeld	Gelnhausen	50.451	9.849										Kick net
BIOUG43946-E07	Arne Beermann	07-Sep-2018	Germany	Hesse	Frankfurt	Fulda-Gersfeld	Gelnhausen	50.451	9.849										Kick net
BIOUG43946-F03	Arne Beermann	07-Sep-2018	Germany	Hesse	Frankfurt	Fulda-Gersfeld	Gelnhausen	50.451	9.849										Kick net
BIOUG43951-B03	BIObus 2015	30-Jun-2015	Canada	Ontario	Ausable-Bayfield Conservation Authority	Clinton Conservation Area	Bayfield River, west of Front Road near bridge	43.5991	-81.5057	270				GPSmap 60Cx		10:45:00		Stream	D-net	pool; 15.42m/5:31; 1.05m deep; WW 12m; HH 0.00cm; substrate gravel, cobble; water 18C|overcast and rainy|flowing stream, some algae, silty substrate, willow dominated scrubland
BIOUG43951-B10	BIObus 2015	30-Jun-2015	Canada	Ontario	Ausable-Bayfield Conservation Authority	Clinton Conservation Area	Bayfield River, west of Front Road near bridge	43.5991	-81.5057	270				GPSmap 60Cx		10:45:00		Stream	D-net	pool; 15.42m/5:31; 1.05m deep; WW 12m; HH 0.00cm; substrate gravel, cobble; water 18C|overcast and rainy|flowing stream, some algae, silty substrate, willow dominated scrubland
BIOUG43951-C08	BIObus 2015	30-Jun-2015	Canada	Ontario	Ausable-Bayfield Conservation Authority	Clinton Conservation Area	Bayfield River, west of Front Road near bridge	43.5988	-81.5056	270				GPSmap 60Cx		10:45:00		Stream	D-net	riffle; 13.56m/6:56; 0.78m deep; WW 13.56m; HH 6cm; substrate gravel, cobble; water 18C|overcast and rainy|flowing stream, some algae, silty substrate, willow dominated scrubland
BIOUG43951-D10	BIObus 2015	30-Jun-2015	Canada	Ontario	Ausable-Bayfield Conservation Authority	Clinton Conservation Area	Bayfield River, west of Front Road near bridge	43.5988	-81.5056	270				GPSmap 60Cx		10:45:00		Stream	D-net	riffle; 13.56m/6:56; 0.78m deep; WW 13.56m; HH 6cm; substrate gravel, cobble; water 18C|overcast and rainy|flowing stream, some algae, silty substrate, willow dominated scrubland
BIOUG43951-E04	BIObus 2015	30-Jun-2015	Canada	Ontario	Ausable-Bayfield Conservation Authority	Clinton Conservation Area	Bayfield River, west of Front Road near bridge	43.5988	-81.5056	270				GPSmap 60Cx		10:45:00		Stream	D-net	riffle; 13.56m/6:56; 0.78m deep; WW 13.56m; HH 6cm; substrate gravel, cobble; water 18C|overcast and rainy|flowing stream, some algae, silty substrate, willow dominated scrubland
BIOUG43951-G05	Bilgenur Baloglu	28-Aug-2018	Canada	Ontario	Waterloo		Camp Heidelberg, KW Optimist Club	43.4916	-80.6163									Pond/Stream	D-net	pond depth approximately 50cm, stream depth approximately 30cm|sunny day|open sky

### Sheet: NearestNeighborAnalysis
Sampleid	OTU	Process ID		Mean	Max	Taxon	BIN	Count	NN Dist
BIOUG43940-A08	OTU-28	SWBAC404-18		0	0	Callibaetis ferrugineus	BOLD:AAC7439	1	17.737
BIOUG43940-D04	OTU-9	SWBAL1155-18		0	0	Caecidotea	BOLD:AAC7342	1	20.5607
BIOUG43940-D05	OTU-10	SWBAL1156-18		0	0	Proasellus	BOLD:AAG7242	1	20.5607
BIOUG43940-F02	OTU-27	SWAWE579-18		0	0	Choroterpes basalis	BOLD:AAJ0284	1	16.208
BIOUG43940-F05	OTU-26	SWAWE582-18		0	0	Epitheca	BOLD:AAB4412	1	17.134
BIOUG43940-F12	OTU-19	SWABC1094-18		0	0	Belostoma flumineum	BOLD:AAZ0987	1	18.9602
BIOUG43940-G07	OTU-18	SWABC1101-18		0	0	Baetis	BOLD:AAA2041	1	18.8073
BIOUG43940-G11	OTU-21	SWABC1105-18		0	0	Stenacron interpunctatum	BOLD:AAA8213	1	17.8899
BIOUG43940-H03	OTU-20	SWABC1109-18		0	0	Hydropsyche	BOLD:AAA1669	1	16.3609
BIOUG43940-H10	OTU-23	SWABC1116-18		0	0	Eiseniella tetraedra	BOLD:AAB7511	1	23.3807
BIOUG43941-A02	OTU-17	SWINP273-18		0	0	Corixidae	BOLD:ACX7326	1	19.8777
BIOUG43941-B02	OTU-11	SWBAL1168-18		0	0	Laccophilus maculosus	BOLD:AAH0221	1	15.2905
BIOUG43941-B05	OTU-12	SWBAL1171-18		0	0	Chaoborus	BOLD:AAG5471	1	18.6544
BIOUG43941-C05	OTU-22	SWABC1120-18		0	0	Tricorythodes	BOLD:ADO7679	1	20.8909
BIOUG43941-C09	OTU-25	SWABC1124-18		0	0	Acerpenna	BOLD:AAC3979	1	18.8073
BIOUG43941-D10	OTU-14	SWBLC412-18		0	0	Tanypodinae	BOLD:AAG5517	1	14.8318
BIOUG43941-E07	OTU-13	SWBAL1175-18		0	0	Erpobdella punctata	BOLD:ACR1438	1	24.9235
BIOUG43941-F08	OTU-29	SWNCC159-18		0	0	Baetis brunneicolor	BOLD:ADI4733	1	15.5146
BIOUG43941-H01	OTU-7	SWJNH465-18		0	0	Notonecta lunata	BOLD:AAG5299	1	18.9602
BIOUG43941-H11	OTU-16	SWRON646-18		0	0	Matus bicarinatus	BOLD:AAP6241	1	15.2905
BIOUG43942-A11	OTU-24	SWSML808-18		0	0	Naididae	BOLD:ACI5284	1	19.2012
BIOUG43942-C03	OTU-8	SWJNH478-18		0	0	Polydrusus formosus	BOLD:AAB8911	1	18.9602
BIOUG43942-F05	OTU-15	SWGBI488-18		0	0	Tanypodinae	BOLD:AAM6293	1	14.8318
BIOUG43944-A03	OTU-31	GASBB105-18		0	0	Chironomus harpi	BOLD:AAJ4275	1	16.8196
BIOUG43944-A06	OTU-30	GASBB108-18		0	0	Polypedilum aviceps	BOLD:AAB5362	1	16.7435
BIOUG43944-C04	OTU-34	GASBB130-18		0	0	Limnodrilus hoffmeisteri	BOLD:ADJ7956	1	16.2826
BIOUG43944-D08	OTU-35	GASBB146-18		0	0	Parakiefferiella	BOLD:AAI2681	1	15.8218
BIOUG43944-H01	OTU-32	GASBB187-18		0	0	Limnodrilus claparedianus	BOLD:ADG0951	1	16.2826
BIOUG43945-B07	OTU-33	SWAWE592-18		0	0	Musculium partumeium	BOLD:ACM3107	1	30.722
BIOUG43946-A01	OTU-38	GASBB199-18		0	0	Dinocras cephalotes	BOLD:ACO6186	1	22.2734
BIOUG43946-A04	OTU-39	GASBB202-18		0	0	Hydropsyche dinarica	BOLD:AAE5138	1	16.3609
BIOUG43946-A08	OTU-36	GASBB206-18		0	0	Rhyacophila	BOLD:AAC4103	1	19.5719
BIOUG43946-A11	OTU-37	GASBB209-18		0	0	Ephemera danica	BOLD:ACO8667	1	16.208
BIOUG43946-B09	OTU-42	GASBB219-18		0	0	Epeorus	BOLD:AAF2291	1	17.1254
BIOUG43946-B10	OTU-43	GASBB220-18		0	0	Ecdyonurus	BOLD:AAY5941	1	17.1254
BIOUG43946-B12	OTU-40	GASBB222-18		0	0	Leuctra	BOLD:ACY3863	1	19.2661
BIOUG43946-C04	OTU-41	GASBB226-18		0	0	Simulium	BOLD:AAB8783	1	14.8318
BIOUG43946-C09	OTU-46	GASBB231-18		0	0	Cricotopus tibialis	BOLD:AAB7294	1	15.8218
BIOUG43946-D03	OTU-47	GASBB237-18		0	0	Baetis vernus	BOLD:ACB1757	1	15.5146
BIOUG43946-D04	OTU-44	GASBB238-18		0	0	Baetis	BOLD:AAM1760	1	17.737
BIOUG43946-D06	OTU-45	GASBB240-18		0	0	Gammaridae	BOLD:ACG8343	1	27.37
BIOUG43946-D12	OTU-50	GASBB246-18		0	0	Pedicia	BOLD:ACE4463	1	14.8318
BIOUG43946-E07	OTU-49	GASBB253-18		0	0	Macropelopia	BOLD:AAX3566	1	15.8218
BIOUG43946-F03	OTU-48	GASBB261-18		0	0	Platambus maculatus	BOLD:AAH9421	1	16.129
BIOUG43951-B03	OTU-2	SWABC1033-18		0	0	Caenidae	BOLD:ADO7808	1	17.9724
BIOUG43951-B10	OTU-3	SWABC1040-18		0	0	Dubiraphia vittata	BOLD:AAF6867	1	16.5138
BIOUG43951-C08	OTU-4	SWABC1050-18		0	0	Baetidae	BOLD:ACW9837	1	19.419
BIOUG43951-D10	OTU-5	SWABC1064-18		0	0	Stenelmis quadrimaculata	BOLD:ABZ5521	1	16.5138
BIOUG43951-E04	OTU-6	SWABC1070-18		0	0	Cheumatopsyche campyla	BOLD:AAA3892	1	17.4312
BIOUG43951-G05	OTU-1	GASBB002-18		0	0	Gomphus	BOLD:AAB1784	1	17.134

### Sheet: Sequences
Sample ID	Process ID	BIN	COI-5P Seq. Length	Sequence	HapID_ASHURE
BIOUG43940-A08	SWBAC404-18	BOLD:AAC7439	658[0n]	TACCCTTTATTTTATTTTTGGTGCTTGGGCGGGTATAGTAGGTACTTCTTTAAGATTGTTAATTCGAGCTGAATTAGGTAACCCCGGGTCTTTAATTGGGGACGACCAAATTTATAATGTAATTGTTACTGCTCATGCTTTTATTATAATTTTTTTTATAGTTATGCCTATTATGATCGGGGGTTTCGGGAATTGATTGGTGCCCTTAATATTAGGAGCTCCAGATATAGCCTTCCCCCGTATGAATAATATAAGATTTTGGTTATTACCCCCTTCTCTAGCATTACTAGTTTCTAGTAGCCTTGTTGATGTAGGGGCTGGAACTGGTTGAACGGTGTACCCTCCTTTAGCGGCTAATATCGCCCATGGAGGTTCTTCTGTAGATTTTGCTATCTTTTC…	HAP01
BIOUG43940-D04	SWBAL1155-18	BOLD:AAC7342	645[0n]	TTATTTTTGGGGCTTGAGCAGGAAGAGTGGGCACTGCTCTTAGAATATTAATTCGAACTGAATTAGGTCAACCTGGAAGATTTATTGGTAATGACCAGATTTATAATGTTATTGTTACTGCACACGCTTTCGTAATAATTTTTTTTTTAGTGATGCCTGTAATAATTGGAGGTTTTGGGAATTGGCTAATTCCACTTATATTAGGTGCTCCTGATATAGCTTTCCCTCGCATAAACAATATAAGATTTTGACTTCTCCCCCCTTCTCTAACTTTACTTTTAAGGAGAGGGCTAATTGAGAGAGGGGTTGGGACAGGCTGAACTGTCTATCCTCCTCTAGCAGCTAGTATTGCTCATAGGGGACCTTCTGTAGATTTAGGGATCTTTTCACTTCACTTAG…	HAP02
BIOUG43940-D05	SWBAL1156-18	BOLD:AAG7242	658[0n]	AACATTATATTTCATCTTTGGTGCTTGATCTGGGAGTGTTGGGACTGCCCTTAGTATGTTGATCCGAACAGAGCTTGGGCAACCTGGAAGTTTTATTGGCAACGATCAGATTTATAATGTTATTGTCACTGCACACGCTTTTGTAATAATTTTTTTTCTTGTTATGCCCGTTATAATTGGAGGTTTTGGAAATTGGTTAATCCCTCTTATATTAGGGGCCCCAGATATAGCCTTTCCCCGGATAAATAACATAAGGTTTTGGTTACTTCCTCCTTCCCTTACCTTGTTATTATCTAGGGGGTTAATTGAGAGGGGTGTTGGCACAGGGTGAACCGTATATCCACCTTTGGCGGCAAGAATCGCCCACAGGGGCCCAGCGGTTGATTTAGGGATCTTTTC…	HAP03
BIOUG43940-F02	SWAWE579-18	BOLD:AAJ0284	658[0n]	AACTTTATACTTTATTTTTGGGGCGTGATCAGGTATAGTTGGTACTTCATTAAGCCTGTTAATTCGAGCTGAACTAGGACAACCTGGTTCATTAATTGGAGATGACCAAATTTATAATGTAATTGTCACAGCTCATGCTTTTATTATAATTTTCTTTATAGTAATACCTATTATAATTGGTGGATTTGGTAATTGATTAGTACCTCTTATATTAGGAGCCCCAGATATAGCTTTCCCCCGAATAAATAACATAAGTTTTTGGTTACTACCACCTTCTTTAACTTTACTTTTAGCTAGAAGTATAGTAGAAAGAGGGGCAGGAACTGGTTGAACAGTCTACCCACCTTTATCCGCAGGAATTGCCCATGCTGGGGCTTCTGTTGATTTAGCTATTTTTTC…	HAP04
BIOUG43940-F05	SWAWE582-18	BOLD:AAB4412	658[0n]	GACCTTATACTTAATCTTCGGAGCATGAGCTGGAATAGTAGGAACAGCATTAAGAGTTTTAATTCGAATTGAATTAGGTCAACCAGGATCTTTAATTGGAGATGATCAAATTTATAATGTTATTGTAACAGCTCATGCTTTTGTAATAATTTTCTTTATAGTAATACCAATTATAATCGGGGGATTTGGAAATTGATTAGTTCCTTTAATATTAGGAGCTCCAGATATAGCCTTCCCACGACTTAATAATATAAGATTCTGATTATTACCTCCTTCTTTAACCTTATTATTATCAAGAAGAATGGTTGAAAGAGGAGCAGGAACAGGATGAACTGTCTATCCTCCCCTTGCAGGAGCAATCGCCCATGCAGGGGCATCAGTAGACTTAACTATTTTCTC…	HAP05
BIOUG43940-F12	SWABC1094-18	BOLD:AAZ0987	658[0n]	AACCCTTTACTTCCTATTTGGGATCTGATCAGGGATGGTAGGAACTGCACTAAGATGACTTATTCGAATTGAACTAGGTCAACCAGGATCATTTATTGGAGATGACCAGATTTATAATGTTATTGTTACAGCTCATGCATTTATCATAATTTTCTTTATAGTTATGCCAATTATAATTGGAGGATTTGGAAACTGACTAGTACCTCTAATAATTGGTGCTCCAGATATGGCTTTCCCACGAATAAATAATATAAGATTCTGACTTCTTCCCCCTGCACTTACTCTTCTTTTATCAAGTAGCATTGTAGAAAGAGGAGCAGGAACTGGATGAACAGTTTATCCTCCCCTCTCAACTAATATTTCACATATAGGAGCAAGAGTAGATCTTGCCATTTTTTC…	HAP06
BIOUG43940-G07	SWABC1101-18	BOLD:AAA2041	658[0n]	TACTCTCTACTTTATTTTTGGTGCTTGATCAGGAATAGTAGGAACGTCTTTAAGTTTATTAATTCGTGCGGAGCTAGGTAATCCTGGTTCATTAATTGGTGATGATCAAATTTATAATGTAATTGTAACTGCTCACGCATTTATTATGATTTTTTTTATAGTGATACCTATTATGATTGGGGGTTTTGGAAACTGACTCGTTCCTTTAATATTAGGTGCTCCTGATATGGCTTTCCCACGTATAAATAATATAAGATTTTGACTTTTACCCCCTTCTCTAACTCTTTTAGTATCTAGTAGTGTAGTAGATGTTGGTGCTGGGACGGGATGGACTGTTTATCCTCCCCTGGCTGCTAATATCGCCCATGGGGGTTCTTCCGTTGACTTTGCCATTTTTTC…	HAP07
BIOUG43940-G11	SWABC1105-18	BOLD:AAA8213	658[0n]	AACCCTATACTTCATCTTTGGAGCCTGATCGGGAATAGTAGGGACATCTTTAAGACTACTTATTCGAGCTGAATTAGGACAGCCCGGTTCCTTGATTGGGGATGATCAAATCTACAATGTAATTGTAACGGCCCATGCTTTTATTATGATTTTCTTCATGGTTATGCCTATTATGATTGGAGGATTTGGTAATTGACTAGTACCCCTAATATTAGGAGCCCCTGATATGGCCTTCCCCCGAATAAACAATATGAGATTCTGACTACTTCCACCCGCCCTAACACTGCTTCTGGCTAGAAGTATAGTAGAAAGAGGTGCTGGCACTGGTTGGACGGTTTACCCTCCCCTATCGGCAGGAATTGCTCATGCTGGAGCTTCAGTAGATCTCGCTATTTTCTC…	HAP08
BIOUG43940-H03	SWABC1109-18	BOLD:AAA1669	658[0n]	TACTCTTTATTTTATATTTGGGATTTGATCAGGATTAGTTGGATCGTCGCTAAGTTTTATTATTCGAATAGAATTAAGAACACCGGGGAGATTTATTGGTAATGATCAAATCTATAATGTTATTGTCACATCTCACGCATTTATTATAATTTTTTTTATAGTTATACCCATTATAATCGGAGGATTTGGGAACTGATTAGTTCCTCTTATACTAGGATCCCCCGACATAGCTTTCCCACGAATAAATAATCTAAGATTTTGATTTTTACCCCCCTCATTAATATTTTTATTATTAAGAAGAATAACTAACTCAGGAGCAGGCACAGGCTGAACTGTTTACCCTCCCCTCTCCTCAAATTTATCTCATGCAGGAAGATCTGTTGATTTAACTATTTTTTC…	HAP09
BIOUG43940-H10	SWABC1116-18	BOLD:AAB7511	658[0n]	AGGTATTTGAGCTGGGATGGTAGGAGCTGGTATAAGCTTACTAATTCGAATCGAACTAAGCCAACCTGGAGCCTTCTTAGGTAGTGACCAACTATATAACACTATTGTTACAGCACATGCATTCGTAATAATCTTCTTCCTGGTAATACCCGTATTCATTGGTGGATTCGGAAACTGACTGCTACCTCTAATACTGGGTGCGCCAGATATAGCATTCCCACGTTTAAATAACATGAGATTTTGACTTTTACCTCCTTCTTTAATCCTATTGGTATCTTCTGCAGCCGTAGAAAAGGGGGCCGGGACAGGATGAACTGTTTATCCGCCTTTAGCAAGAAACTTAGCTCATGCAGGACCATCAGTAGATCTAGCTATTTTCTCCTTACACTTAGCAGGAGC…	HAP10
BIOUG43941-A02	SWINP273-18	BOLD:ACX7326	658[0n]	AACACTATACTTCATCTTCGGAATTTGATCCGGAATAGTGGGCACATCACTAAGATGATTAATCCGAATTGAATTGGGGCAACCTGGATCATTTATCGGGGACGATCAAATTTATAATGTCATTGTAACAGCCCACGCATTTATTATAATTTTCTTCATAGTGATACCTATTATAATTGGAGGATTCGGAAATTGATTGGTGCCTCTAATAATCGGAGCCCCTGATATAGCATTCCCACGAATAAATAATATAAGATTCTGATTACTGCCCCCCTCCCTAACCCTTCTTCTATCTAGAAGATTCGTAAATTCAGGGGCAGGAACGGGGTGAACAGTATACCCCCCACTATCAAGAAATTTGACTCATAGAGGAGCATCCGTAGATCTAGCAATCTTCTC…	HAP11
BIOUG43941-B02	SWBAL1168-18	BOLD:AAH0221	658[0n]	AACTTTATATTTTATTTTTGGAGCATGATCAGGTATGGTGGGAACTTCATTAAGAATATTAATTCGAGCTGAATTAGGAAATCCTGGTTCTCTTATTGGAGACGATCAAATTTATAATGTTATTGTTACTGCTCATGCTTTTATTATAATTTTCTTTATAGTTATACCAATTATAATTGGGGGATTTGGAAATTGGTTAGTTCCTTTAATATTAGGAGCACCGGATATAGCATTCCCCCGAATAAACAATATAAGTTTTTGACTTTTACCACCTTCATTAAGTCTTCTATTAATAAGAAGAATAGTAGAAAATGGTGCAGGGACAGGATGAACTGTATACCCACCCCTTTCTTCAGGAATTGCTCATAGAGGGGCTTCTGTAGATTTAGCTATTTTTAG…	HAP12
BIOUG43941-B05	SWBAL1171-18	BOLD:AAG5471	658[0n]	AACCCTTTATTTTATCTTCGGAGCATGGTCTGGTATAATTGGTACTTCCCTAAGACTTTTAATTCGAGCTGAATTAGGCCATGCCGGTTCTTTAATTGGAAATGACCAAATTTATAACGTTATTGTAACTGCTCATGCTTTTATTATAATTTTTTTTATAGTAATACCAATTATAATTGGGGGATTTGGAAACTGACTAGTCCCCCTTATGCTAGGGGCCCCAGATATAGCTTTTCCACGAATAAATAATATAAGGTTTTGACTTTTACCTCCCTCTTTAACTCTTTTACTTTCAAGAAGAATAGTGGAAGTAGGCGCTGGGACAGGCTGAACAGTTTACCCTCCTTTATCCTCTAATATTGCTCATGCTGGAGCTTCAGTTGATTTAGCAATTTTCTC…	HAP13
BIOUG43941-C05	SWABC1120-18	BOLD:ADO7679	658[0n]	TACACTTTACTTCATTTTTGGGGTTTGGTCTGGGATAATCGGGACAAGCCTTAGATTATTAATTCGGGCTGAGTTAGGACAAGCCGGGTCTCTTATTGGAGACGATCAAATTTATAATGTAATTGTTACCGCACATGCTTTTATTATAATTTTTTTTATAGTAATACCCATTATAATTGGGGGCTTTGGGAATTGACTCGTCCCTCTCATGCTAAGAGCCCCTGATATAGCTTTCCCCCGTATAAATAACATAAGATTCTGGTTACTCCCTCCCGCTTTAACTCTACTACTAATAAGAAGAATAGTAGAAGCAGGAGCGGGCACAGGATGAACCGTTTATCCCCCTCTAGCAAGTAATATTGCTCATGCGGGAGCCTCGGTTGACTTAGCAATTTTTTC…	HAP14
BIOUG43941-C09	SWABC1124-18	BOLD:AAC3979	658[0n]	TACTCTCTATTTTATTTTTGGGGCTTGGGCAGGGATAGTCGGGACTTCGTTGAGACTACTTATTCGGGCAGAGTTGGGTAATCCGGGGTCTTTAATTGGGGATGACCAGATTTACAACGTTATTGTCACAGCACATGCTTTTATTATAATTTTCTTTATGGTTATGCCTATTATAATTGGGGGATTTGGGAACTGGCTGGTGCCCCTAATGTTGGGTGCACCTGACATGGCTTTTCCACGTATGAATAATATAAGATTTTGAATACTTCCTCCTTCTCTTACTTTATTAGTTTCTAGAAGATTAGTTGATGTAGGGGCTGGGACTGGCTGGACAGTCTATCCCCCACTGTCGGCGAATATTGCCCATGGGGGTTCTTCTGTAGATTTCGCTATTTTTTC…	HAP15
BIOUG43941-D10	SWBLC412-18	BOLD:AAG5517	658[0n]	AACACTTTATTTTATTTTTGGGGCCTGATCTGGAATAGTTGGTACTTCCCTTAGTATCTTAATTCGAACAGAGCTAGGTCACCCAGGAGCCTTAATTGGTGATGATCAGATTTATAATGTCATTGTCACAGCTCATGCTTTTGTAATAATTTTTTTTATAGTTATGCCAATCTTAATTGGGGGATTTGGAAATTGATTAGTTCCTCTTATACTAGGGGCCCCAGATATAGCTTTCCCGCGAATAAATAATATGAGATTTTGACTACTTCCCCCTTCGTTAACATTATTACTATCAAGCTCTATTGTAGAAAACGGAGCCGGGACAGGTTGAACTGTATACCCTCCTCTTGCCTCTGGAATTGCTCACGCAGGGGCTTCAGTAGATTTAGCTATTTTTTC…	HAP16
BIOUG43941-E07	SWBAL1175-18	BOLD:ACR1438	658[0n]	AACATTATATTTTATCTTAGGTGCCTGATCTGCAATAGCAGGGACTGGTATAAGAGTATTAATTCGAATTGAACTAATACAACCTGGAACATTTTTAGGCAATGACCAAATTTATAATACAATTGTAACTGCTCACGGATTAGTAATAATTTTCTTTATAGTAATACCAATCTTGATTGGCGGATTTGGTAACTGGTTAATCCCATTAATAATCGGTGCCCCAGATATAGCATTCCCACGACTTAATAATCTAAGATTTTGATTGTTACCACCCTCTATAATTATATTAGTATTCTCAGCCTTTGTAGAAAACGGAGTCGGGACTGGTTGGACAGTATACCCTCCATTAGCATTCAATATCGCACACTCAGGACCATCTGTAGATATAGCAATTTTTTC…	HAP17
BIOUG43941-F08	SWNCC159-18	BOLD:ADI4733	658[0n]	TACGTTATATTTTATTTTCGGTGCTTGATCGGGTATAGTAGGGACGTCTTTGAGTCTACTTATTCGGGCAGAGCTAGGAAATCCAGGGTCTCTTATTGGCGATGACCAGATTTATAATGTGATTGTAACTGCTCACGCCTTTATTATGATTTTTTTTATAGTGATACCAATTATAATTGGGGGTTTTGGTAATTGACTTGTACCGCTTATATTGGGGGCTCCTGATATGGCTTTTCCTCGTATAAATAATATGAGTTTCTGGTTATTGCCACCCTCATTAACTTTACTTGTGTCAAGCAGAGTCGTTGATGTCGGGGCTGGTACGGGTTGAACTGTGTATCCTCCTTTAGCTGCTAACATTGCTCATGGGGGGTCCTCAGTAGATTTCGCTATTTTTTC…	HAP18
BIOUG43941-H01	SWJNH465-18	BOLD:AAG5299	658[0n]	AACTTTATATTTTATCTTTGGAATCTGATCTGGAATAGTGGGAACATCCTTAAGATGATTGATTCGAATTGAACTGGGACAACCTGGATCCTTTATTGGAGATGACCAAATTTATAACGTAATCGTTACGGCACATGCATTTATTATAATTTTCTTCATAGTTATACCAATTATAATTGGAGGGTTTGGCAATTGACTAGTACCTTTAATGATTGGAGCACCTGATATAGCATTCCCACGAATAAATAACATAAGATTTTGACTATTACCACCATCATTAACATTATTATTAGCAAGATCAATTGTAGATAATGGAGCAGGAACTGGATGAACAGTATATCCACCCCTATCTAGAAATCTAGCACATGCTGGAGCATCTGTAGATCTTGCTATTTTTTC…	HAP19
BIOUG43941-H11	SWRON646-18	BOLD:AAP6241	658[0n]	AACTTTATATTTCTTATTCGGAACATGATCAGGAATAATTGGAACATCTTTAAGAATCTTAATTCGAGCAGAGTTAGGAAATCCGGGATCTCTAATTGGTGATGATCAAATCTATAATGTAATCGTAACAGCTCATGCTTTTATTATAATTTTCTTTATAGTAATACCTATTATAATTGGGGGGTTTGGTAATTGATTAGTGCCTTTAATATTAGGGGCTCCTGATATAGCATTCCCACGAATAAATAATATAAGATTCTGACTATTACCTCCTTCATTAACCCTTCTATTAATAAGAAGAATAGTAGAAAGAGGGGCCGGAACAGGTTGAACTGTATATCCTCCCCTATCCTCAAGAATTGCTCATAGAGGAGCATCAGTAGATTTGGCAATTTTTAG…	HAP20
BIOUG43942-A11	SWSML808-18	BOLD:ACI5284	655[0n]	CCTTATATATAATCTTTGGCCTATGAGCCGGAATAGTAGGCACAGGAACAAGCTTACTAATTCGATTCGAGCTGGCTCAACCAGGTTCATTCCTTGGTAGTGACCAGTTATATAATACCCTGGTAACGGCCCACGGCTTCCTTATAATTTTCTTCATGGTTATACCAATCTTTATTGGTGGCTTCGGAAATTGATTAATTCCTCTAATACTAGGAGCCCCCGATATAGCCTTCCCACGACTAAATAACCTGAGATTTTGATTAATACCCCCATCTCTCATTCTATTAGTTTCTTCAGCAGCAGTTGAAAAAGGGGCAGGAACAGGATGAACTGTATACCCCCCTTTAGCCAGAAATCTGGCACACTCCGGGCCATCTGTAGATTTAGCAATCTTCTCCC…	HAP23
BIOUG43942-C03	SWJNH478-18	BOLD:AAB8911	658[0n]	AACTTTATATTTTATTTTTGGTGCCTGATCCGGAATAGTGGGAACTTCTTTAAGAATACTTATTCGAGCCGAATTAGGAAATCCAGGTTCTTTAATTGGAGACGACCAAATTTATAACGTAATTGTAACTGCTCATGCATTTATTATAATTTTCTTTATAGTAATACCAATTATAATCGGAGGATTCGGAAATTGATTAGTCCCTCTTATATTAGGAGCACCTGATATAGCATTTCCACGATTAAATAATATAAGATTTTGATTATTGCCTCCTTCTTTGTCCCTCCTTTTAATAAGAAGAATTGTTGACAAAGGAGCTGGAACTGGTTGAACTGTTTATCCCCCCTTATCGGCCAATATTGCACATGAAGGATCTTCAGTAGATTTAGCAATTTTTAG…	HAP24
BIOUG43942-F05	SWGBI488-18	BOLD:AAM6293	658[0n]	AACCCTATATTTTATTTTCGGGGCTTGATCTGGAATAGTGGGTACCTCCCTTAGTATCCTTATTCGTACAGAACTTGGACATCCAGGAGCCTTAATTGGAGACGATCAAATTTATAATGTAATTGTAACAGCTCATGCTTTTGTTATAATTTTTTTTATAGTAATGCCTATTTTAATTGGAGGGTTTGGGAATTGACTAGTACCCCTTATACTAGGAGCCCCAGATATAGCTTTTCCACGAATAAATAATATAAGATTTTGATTATTACCCCCTTCTTTAACTTTACTTTTATCTAGTTCTATTGTTGAAAATGGAGCTGGAACTGGATGAACAGTATACCCCCCATTAGCCTCTGGAATCGCTCATGCCGGAGCTTCTGTTGATTTAGCTATTTTCTC…	HAP25
BIOUG43944-A03	GASBB105-18	BOLD:AAJ4275	660[0n]	TGGAACTCTTTACATTATTTTTGGTGCTTGATCAGGAATAGTAGGGACATCTTTAAGTATACTTATTCGAGCTGAATTAGGACGTCCTGGTACCTTTATTGGTGATGACCAAATTTATAATGTAGTAGTTACAGCACACGCATTTATTATAATTTTTTTCATAGTTATACCAATCCTCATTGGTGGGTTTGGAAATTGACTTGTACCTCTTATACTAGGGGCTCCGGACATAGCTTTCCCACGAATAAATAATATAAGTTTTTGACTTCTCCCCCCCTCTCTTACACTTTTACTTTCTAGTTCATTTGTAGAAAATGGGGCAGGAACAGGATGAACAGTTTATCCTCCACTTTCTGCGGCTATTGCCCATAGTGGGGCTTCTGTTGATTTAGCTATTTT…	HAP27
BIOUG43944-A06	GASBB108-18	BOLD:AAB5362	658[0n]	TACTCTATATTTTATTTTCGGAGCTTGATCAGGGATAATCGGAACCTCATTAAGTATACTAATTCGGACTGAATTAGGTCATCCTGGGTCTTTAATTGGAGATGATCAAATTTATAACGTTATTGTTACAGCTCACGCTTTTATTATAATTTTTTTTATAGTTATACCCATTTTAATTGGAGGGTTCGGAAATTGACTAGTTCCTTTAATACTTGGAGCGCCTGACATGGCCTTCCCACGAATAAATAATATAAGATTTTGACTTTTACCCCCCTCTTTAACTCTTCTTCTTTCTAGTTCAATTGTAGAAAATGGGGCAGGAACTGGTTGAACAGTTTATCCCCCCCTCTCTGCTAGAATTGCTCATAGTGGGGCTTCAGTAGATTTAGCTATTTTCTC…	HAP28
BIOUG43944-C04	GASBB130-18	BOLD:ADJ7956	655[0n]	CCCTTTACATAATCTTCGGCCTGTGAGCAGGAATAGTTGGAACAGGAACAAGACTATTAATTCGATTTGAACTAGCCCAACCAGGCTCATTCCTGGGCAGAGATCAGTTATACAATACATTAGTAACAGCTCACGGATTCTTAATAATCTTCTTCATGGTTATACCAATTTTTATTGGTGGCTTTGGAAATTGACTCATCCCATTAATATTAGGGGCCCCTGATATGGCATTCCCCCGTCTAAATAATCTTAGATTTTGATTAATACCACCTTCACTAATTCTTCTCGTATCATCGGCGGCTGTAGAAAAAGGCGCTGGCACCGGGTGAACTGTATATCCTCCGCTTGCTAGAAACCTAGCCCATTCTGGACCATCTGTAGATTTAGCAATTTTTTCTC…	HAP30
BIOUG43944-D08	GASBB146-18	BOLD:AAI2681	655[0n]	CTTTATATTTTATTTTTGGAGCTTGATCAGGAATAGTAGGTACCTCTCTAAGAATTTTAATTCGGGCTGAACTTGGTCACGCGGGCTCTCTGATTGGAGACGATCAAATTTATAATGTAATTGTTACAGCCCATGCTTTTGTAATAATTTTTTTTATAGTTATACCCATTTTAATTGGAGGTTTCGGGAATTGATTAGTTCCCTTAATATTAGGAGCCCCTGATATGGCTTTTCCTCGAATAAACAATATGAGATTTTGACTTTTACCCCCCTCTTTAACATTATTATTATCTAGCTCAATTGTAGAAAATGGGGCAGGTACTGGTTGAACTGTTTATCCCCCTCTTTCTTCAGGAATTGCTCATGCCGGAGCATCTGTTGATTTAGCAATTTTTTCAT…	HAP31
BIOUG43944-H01	GASBB187-18	BOLD:ADG0951	658[0n]	CACTCTCTACATAGTTTTCGGCCTTTGAGCCGGAATAGTCGGTACTGGAACAAGCCTACTAATTCGATTTGAGTTAGCTCAACCCGGATCATTCTTAGGCAGAGACCAGTTATATAACACTTTAGTGACAGCCCACGGATTCTTAATAATTTTCTTTATAGTAATGCCAATCTTTATTGGTGGATTTGGAAATTGACTAATTCCTTTAATACTTGGGGCACCAGATATAGCATTCCCACGATTAAATAATCTCAGCTTTTGACTAATGCCGCCATCATTAATTCTATTAGTATCATCTGCTGCTGTAGAAAAAGGTGCCGGCACAGGTTGAACTGTATACCCACCCCTGGCAAGAAATTTAGCACATTCAGGGCCATCTGTAGATTTAGCAATTTTCTC…	HAP32
BIOUG43945-B07	SWAWE592-18	BOLD:ACM3107	653[0n]	TTGTATTTTATTTTTTCTATTTGAGCCGGTTTAATGGGAACTGCTTTTAGGGTTATTGTTCGTATAGAGTTAGCTTTACCTGGTTCATTATTAAAAGATGCTCAGCTCTATAATGTTTTGGTTACTGCTCATGCTTTAGTAATGATTTTTTTTTTAGTTATACCAATGATGATGGGTGGATTTGGTAATTGATTGGTTCCACTAATGCTAGTGGTTCCTGACATAGCTTTTCCTCGTTTAAATAATTTAAGGTTTTGGTTGTTACCTGTTGCATTATTGTTATTATTGGGTTCTGCATATGTAGAAAGGGGTGCTGGAACAGGGTGAACTATTTATCCACCTTTATCTGGTAATGTTGCTCATGCTGGTCCTTCTATAGAATTTGCTATTTTGTCTTTA…	HAP34
BIOUG43946-A01	GASBB199-18	BOLD:ACO6186	654[0n]	TTTATACTTTATTTTTGGTGCTTGAGCAGGAATAGTGGGGACATCCCTAAGCCTATTAATTCGGGCTGAACTTGGCCAGCCCGGCTCCCTGATTGGAGACGACCAAATCTATAATGTGATTGTCACAGCCCACGCCTTCGTAATAATTTTCTTTATAGTAATACCTATTATAATTGGGGGGTTCGGCAACTGATTGGTTCCCCTCATGCTGGGGGCTCCCGACATGGCCTTCCCCCGAATGAATAATATAAGATTTTGATTGCTTCCCCCCTCCCTCACACTTCTTCTCGCCAGAAGTTTAGTTGAAAATGGGGCGGGGACCGGTTGGACAGTTTACCCCCCGCTCTCTGCGGGGATTGCTCATGCAGGAGCCTCAGTTGATATGGCAATTTTCTCACT…	HAP35
BIOUG43946-A04	GASBB202-18	BOLD:AAE5138	658[0n]	CACTTTATATTTTATTTTTGGGATTTGATCAGGCCTAATTGGATCATCTTTAAGATTTATTATCCGAATAGAACTGAGAACCCCAGGCAGATTTATTGGAAACGATCAAATTTATAATGTAATTGTAACATCACACGCATTTATTATAATTTTTTTTATAGTTATACCTATTATAATTGGTGGATTCGGAAATTGATTAGTTCCTTTAATATTGGGGTCGCCTGATATAGCCTTTCCTCGTATAAATAATTTAAGATTTTGATTTCTTCCCCCCTCTTTAATTTTTCTTTTATTAAGAAGACTATCAAACTCAGGAGCTGGAACCGGCTGAACAGTCTACCCTCCCCTCTCTTCAAATCTATCCCACACAGGAAGATCTGTGGATTTAACTATTTTTTC…	HAP55
BIOUG43946-A08	GASBB206-18	BOLD:AAC4103	658[0n]	AACTTTATACTTTATTTTTGGAATCTGAGCTGGTATAGTGGGATCTTCATTAAGTTTAATTATTCGAACTGAACTTGGAATACCAGGATCTTTAATCGGAAATGATCAAATTTATAATGTAATTGTAACAGCACATGCATTTGTTATAATTTTTTTTATAGTTATACCAATTATAATTGGAGGATTTGGAAACTGACTAGTCCCATTGATATTAGGAGCCCCTGATATAGCATTCCCTCGAATAAATAATATAAGATTTTGACTTCTCCCCCCCTCCCTTACTTTACTTACAATAAGAATAATTGTTGAAAATGGAGCAGGTACAGGATGAACAGTATATCCCCCTTTATCTTCTAATATTGGACATAATGGAAGATCGGTAGATTTAACTATTTTTTC…	HAP56
BIOUG43946-A11	GASBB209-18	BOLD:ACO8667	658[0n]	AACTCTTTATTTTATTTTCGGAGCTTGATCTGGAATAATCGGAACCTCACTAAGATTGCTCATTCGTGCTGAATTAGGACAACCGGGATCGTTAATTGGAGACGACCAAATTTATAATGTTATTGTAACTGCTCATGCATTTATTATAATTTTCTTTATAGTAATACCTATTATAATTGGGGGGTTTGGTAATTGACTAGTGCCATTAATATTAGGTGCTCCTGATATAGCTTTTCCGCGTATAAATAATATAAGATTTTGACTACTTCCTCCTGCTTTAACACTTCTTTTAGCTAGTAGAATAGTAGAAAGAGGAGCAGGAACAGGTTGAACTGTGTACCCTCCTTTAGCAGCAGGAATCGCCCACGCAGGAGCTTCAGTTGACTTAGCTATTTTTTC…	HAP59
BIOUG43946-B09	GASBB219-18	BOLD:AAF2291	658[0n]	AACTTTATACTTCATCTTTGGAGCGTGATCAGGAATAGTGGGAACTTCTTTAAGCCTACTCATTCGAGCAGAGCTAGGACAACCTGGCTCCCTTATTGGAGATGATCAAATCTATAACGTTATCGTTACCGCCCATGCTTTTATTATAATTTTCTTTATAGTTATACCAATTATGATTGGAGGGTTTGGTAATTGACTTGTCCCTCTCATACTAGGTGCCCCTGATATAGCCTTCCCCCGAATAAACAACATAAGTTTTTGGCTACTTCCCCCTGCTCTTACACTACTACTAGCTAGAAGTATAGTAGAAAGTGGAGCTGGTACAGGGTGGACCGTTTACCCCCCACTTTCCGCAGGAATCGCCCACGCTGGAGCTTCTGTTGATCTAGCTATTTTCTC…	HAP36
BIOUG43946-B10	GASBB220-18	BOLD:AAY5941	658[0n]	TACTTTATACTTCATTTTTGGAGCTTGGGCTGGAATAGTAGGAACATCTTTAAGCCTACTAATTCGGGCTGAATTAGGACAACCTGGTTCTTTAATTGGGGATGACCAAATTTATAATGTTATTGTTACTGCCCATGCCTTTATTATGATTTTCTTCATAGTTATGCCTATTATAATTGGAGGATTTGGAAATTGATTGGTACCTCTAATATTGGGTGCCCCTGATATAGCCTTTCCCCGTATAAATAACATAAGTTTTTGATTGTTGCCTCCTGCTTTAACCCTACTTTTATCTAGTAGTATAGTTGAAAGTGGAGCTGGTACTGGGTGAACTGTTTATCCTCCTTTATCAGCAGGGATCGCCCACGCAGGTGCTTCTGTTGACCTCGCCATTTTCTC…	HAP37
BIOUG43946-B12	GASBB222-18	BOLD:ACY3863	658[0n]	AACACTATATTTCATTTTTGGAGCCTGAGCAGGTATAGTAGGGACGTCCTTAAGACTCCTTATTCGAGCTGAATTAGGACAACCAGGATCCCTGATTGGTGATGACCAAATTTATAATGTCATCGTAACAGCACACGCATTTGTAATAATTTTTTTTATAGTAATGCCTATTATAATTGGAGGGTTTGGAAATTGATTAGTCCCTCTTATACTAGGAGCTCCAGATATAGCATTCCCACGAATAAATAACATAAGTTTTTGGCTTTTACCACCCTCTCTAACACTATTATTAGCTAGTAGTATAGTGGAAAATGGGGCGGGGACTGGGTGAACAGTTTACCCTCCCCTTGCAGCAGGCATTGCCCATGCTGGGGCCTCAGTTGATCTCGCTATTTTTTC…	HAP38
BIOUG43946-C04	GASBB226-18	BOLD:AAB8783	658[0n]	AACTTTATACTTCATTTTTGGAGCTTGAGCAGGAATAGTAGGAACTTCTCTTAGAATACTAATTCGAGCTGAATTAGGTCATCCCGGATCCCTTATTGGTGATGATCAAATTTATAATGTTATTGTTACAGCTCATGCTTTTGTCATAATTTTTTTTATAGTAATACCTATTATAATTGGGGGATTTGGAAATTGATTAGTGCCTTTAATATTAGGAGCTCCTGATATGGCCTTTCCTCGAATGAATAATATAAGTTTTTGAATGTTACCTCCTTCTTTAACTCTTTTATTAGCAAGTAGTATAGTAGAAGCAGGAGCTGGAACAGGATGAACAGTCTACCCTCCTTTATCCTCTGGAATTGCTCATGCCGGAGCTTCCGTTGATTTAGCTATTTTTTC…	HAP39
BIOUG43946-C09	GASBB231-18	BOLD:AAB7294	658[0n]	AACTTTATATTTTATTTTCGGAGCTTGATCTGGTATAGTAGGAACTTCTTTAAGAATTCTTATTCGAGCAGAATTAGGACATGCCGGTTCATTAATTGGTGATGATCAAATTTATAATGTAATTGTAACTGCACACGCTTTTGTAATAATTTTTTTTATAGTAATGCCTATTTTAATTGGTGGCTTTGGTAATTGATTAGTTCCTTTAATACTAGGTGCCCCAGATATAGCCTTCCCACGGATAAATAATATAAGTTTTTGATTGCTTCCCCCATCATTAACATTATTATTATCTAGTTCGATTGTAGAAAATGGAGCTGGGACAGGTTGAACTGTTTATCCTCCCCTATCTTCGGGTATTGCTCATGCTGGTGCCTCGGTTGACTTAGCTATTTTTTC…	HAP60
BIOUG43946-D03	GASBB237-18	BOLD:ACB1757	653[0n]	TTGTACTTTATTTTCGGTGCCTGGTCGGGGATAGTAGGTACGTCTTTAAGTCTACTTATTCGGGCTGAGCTTGGCAATCCTGGGTCACTTATTGGCGATGATCAAATTTATAACGTCATTGTAACTGCGCATGCATTTATTATAATTTTTTTTATAGTGATACCAATTATAATCGGGGGGTTTGGAAATTGATTGGTGCCACTTATATTAGGTGCTCCCGATATAGCTTTTCCTCGAATAAATAATATAAGTTTTTGATTATTACCACCCTCTCTAACTTTACTAGTGTCTAGTAGAGTAGTAGATGTCGGGGCAGGGACTGGGTGAACTGTGTACCCTCCTCTAGCTGCAAATATTGCCCATGGAGGTTCGTCCGTAGATTTCGCTATTTTTTCTTTA…	HAP61
BIOUG43946-D04	GASBB238-18	BOLD:AAM1760	658[0n]	TACTCTATATTTCATTTTTGGTGCTTGGGCAGGTATGGTAGGGACCTCATTAAGACTTTTAATTCGAGCCGAGTTGGGTAACCCGGGTTCATTAATTGGGGACGATCAAATTTATAACGTAATCGTAACTGCTCATGCCTTTATTATGATTTTTTTTATAGTGATACCTATTATAATTGGGGGTTTTGGAAATTGGTTAGTCCCTCTGATGTTAGGTGCTCCAGATATAGCATTCCCTCGTATAAACAACATAAGTTTTTGGTTATTGCCTCCTTCTTTAACACTTCTCGTGTCTAGAAGAATTGTTGACGTAGGTGCTGGTACTGGTTGAACTGTTTATCCTCCTCTCGCCGCAAATATCGCCCACGGAGGGTCTTCGGTTGATTTCGCAATTTTTTC…	HAP62
BIOUG43946-D06	GASBB240-18	BOLD:ACG8343	658[0n]	AACCTTGTACTTCATCTTAGGCGCTTGAGCTAGTGTAGTGGGAACCTCACTAAGAGTAATTATCCGGTCAGAACTCAGGTCACCGGGAAACCTCATAAATGATGACCAGCTATATAATGTAACAGTAACTGCCCATGCTTTTGTAATAATTTTTTTTATAGTGATACCCATTATAATCGGCGGATTTGGAAACTGATTAGTTCCTTTAATGCTAGGTAGCCCTGATATAGCCTTTCCACGTATAAATAACATAAGATTCTGATTATTACCCCCCTCATTAACCCTACTTCTAATAAGAAGTTTAGTAGAAAGGGGAGTGGGCACGGGTTGAACTGTCTACCCCCCCTTAGCCGGCAACTCCGCACATAGCGGAAGCGCTGTAGATTTAGCTATTTTCTC…	HAP43
BIOUG43946-D12	GASBB246-18	BOLD:ACE4463	658[0n]	AACTTTATATTTTATTTTTGGTGCTTGATCAGGAATAGTAGGGACATCATTAAGAATTTTAATTCGAGCTGAATTAGGACATCCAGGAGCTTTAATTGGCGATGATCAAATTTATAATGTTATTGTAACAGCTCATGCATTAGTAATAATTTTTTTTATAGTAATACCTATTATAATTGGAGGATTTGGAAATTGATTAGTACCTCTAATGTTAGGGGCACCTGATATGGCCTTTCCTCGAATAAATAATATAAGATTTTGAATATTACCACCTTCATTAACTCTTTTATTAGCTAGAAGTTTAGTAGAAAACGGAGCTGGAACAGGATGAACAGTTTATCCTCCATTATCTGCAGGAATTGCACATGCTGGAGCTTCAGTTGATTTAGCAATTTTCTC…	HAP58
BIOUG43946-E07	GASBB253-18	BOLD:AAX3566	653[0n]	ATTATACTTTATCTTCGGAGCTTGAGCCGGAATAGTAGGTACCTCCCTTAGTATCTTAATCCGTGCTGAATTAGGTCATCCCGGTGCTTTAATTGGTGATGACCAAATTTACAATGTAATTGTTACAGCTCATGCTTTTGTTATAATTTTTTTTATAGTTATGCCTATTTTAATTGGTGGTTTTGGTAATTGATTAGTGCCTCTTATACTTGGGGCACCTGATATGGCTTTTCCACGAATAAATAATATAAGTTTTTGACTTTTACCACCTTCTTTAACACTTCTATTAGCAAGATCAATCGTAGAAAACGGAGCTGGTACAGGATGAACAGTTTACCCTCCCCTATCTTCAGGAATTGCCCATGCTGGAGCATCAGTAGATCTGGCAATTTTTTCCTT…	HAP41
BIOUG43946-F03	GASBB261-18	BOLD:AAH9421	655[0n]	TCTATATTTTATTTTTGGTGCTTGAGCAGGAATAGTTGGTACATCCCTTAGAATATTAATTCGGGCAGAATTGGGAAACCCGGGGTCTCTTATTGGAGATGACCAAATTTATAATGTTATTGTAACAGCTCATGCATTTGTAATAATTTTTTTTATAGTTATACCCATTATGATTGGGGGATTTGGAAATTGACTTGTCCCATTAATATTAGGAGCCCCTGACATAGCATTTCCCCGAATAAACAATATAAGATTCTGATTGTTACCCCCCTCTTTAAGCCTTCTATTAATAAGAAGATTAGTAGAAAATGGAGCAGGTACAGGTTGAACAGTTTACCCCCCCCTATCATCAGGAATTGCTCATGGTGGAGCATCTGTTGACCTTGCAATTTTTAGATT…	HAP57
BIOUG43951-B03	SWABC1033-18	BOLD:ADO7808	654[0n]	TTTATATTTTATTTTTGGAGTTTGATCAGGAATATTAGGAACCTCCCTTAGTTTATTGATTCGTGCTGAATTAGGACACCCAGGATCTTTAATTGGAGACGACCAAGTTTACAATGTGATTGTTACTGCTCATGCTTTCATTATAATTTTTTTCATGGTTATGCCTATTATAATTGGTGGGTTTGGTAACTGGCTGGTCCCTCTTATACTAGGGGCTCCCGACATGGCCTTTCCTCGAATAAATAATATAAGCTTTTGACTTTTACCCCCTGCTTTAACACTCCTATTGACTAGAAGCCTAGTGGAAAACGGGGCTGGGACAGGATGAACGGTTTACCCACCCCTCGCAGCTGGAATCGCCCATGCCGGAGCTTCAGTGGACCTCGCTATTTTCTCCCT…	HAP44
BIOUG43951-B10	SWABC1040-18	BOLD:AAF6867	658[0n]	AACTTTATATTTTATTTTAGGTTCATGATCAGGAATACTAGGAATAGCTCTAAGATTACTAATTCGAGCAGAATTAGGAACTCCCGGGTCTTTAATTGGAGATGATCAAATTTATAACGTTATTGTAACAGCCCACGCTTTCGTTATAATTTTCTTCATAGTAATACCAATTATAATTGGAGGATTTGGAAATTGACTAGTTCCTTTAATACTCGGAGCTCCAGATATAGCTTTCCCTCGAATAAATAATATAAGATTTTGACTACTGCCCCCCTCACTAACTTTTCTTCTAATAAGAAGAATTGTAGAAAGAGGAGTAGGAACAGGATGAACAGTCTACCCTCCTCTATCAGCTAATATTGCCCACAGAGGTTCATCTGTTGACCTGGCTATTTTCAG…	HAP45
BIOUG43951-C08	SWABC1050-18	BOLD:ACW9837	658[0n]	TACTCTTTATTTTATTTTTGGGGCTTGGGCAGGAATGGTGGGTACTTCACTTAGTTTATTAATTCGAGCAGAACTTGGTAACCCCGGGTCTCTTATTGGGGATGACCAGATTTATAATGTTATTGTGACGGCCCATGCTTTCATTATAATTTTCTTTATAGTCATGCCTATCATAATTGGGGGTTTTGGTAATTGGCTAGTTCCTTTAATATTGGGGGCACCAGATATGGCTTTTCCTCGTATGAACAATATGAGATTTTGGTTGTTGCCTCCTTCTTTGACGCTATTAGTTTCAAGAAGCCTGGTTGATGTTGGTGCTGGCACTGGTTGGACTGTTTATCCTCCTTTGGCTGCCAATATTGCTCACGGGGGTTCTTCTGTGGATTTTGCTATCTTTTC…	HAP48
BIOUG43951-D10	SWABC1064-18	BOLD:ABZ5521	655[0n]	ACCTTATATTTTATCCTCGGATCATGATCCGGAATACTAGGAATAGCTCTAAGTTTATTAATTCGAGCTGAACTGGGAACACCGGGGGCCTTAATTGGGGATGATCAAATTTATAATGTAATTGTTACAGCCCATGCATTTGTTATAATTTTCTTTATAGTTATACCTATCATAATTGGGGGATTCGGGAATTGACTGGTACCTTTAATATTAGGTGCCCCTGATATAGCCTTTCCTCGAATAAATAATATAAGATTTTGATTACTTCCTCCATCTTTAACCCTTCTTCTAATAAGAAGAGTAGTAGAAAGAGGAGTAGGAACAGGATGAACTGTCTACCCACCATTATCAGCAAATATTGCCCACAGAGGATCTTCGGTTGATTTAGCAATTTTTAGT…	HAP50
BIOUG43951-E04	SWABC1070-18	BOLD:AAA3892	658[0n]	AACTCTTTATTTTATTTTCGGAATTTGATCAGGATTAGTTGGATCTTCTTTAAGATTCCTTATTCGAATTGAACTTAGAACTCCAGGGTCTTTAATTGGAAACGACCAAATTTATAATGTAATTGTCACTTCTCATGCATTTATTATAATTTTCTTTATAGTTATACCTATTATAATCGGAGGATTTGGAAACTGATTAGTTCCTTTAATATTAGGATCCCCAGATATAGCTTTTCCTCGAATAAATAATTTAAGATTCTGATTTTTACCTCCTTCATTACTTCTTTTAATTTTAAGAAGAATAATAAATTCAGGAGCTGGCACAGGTTGAACTGTCTATCCACCACTGTCATCAAATTTATCCCACCTAGGAAGATCAGTAGATTTAACTATTTTTTC…	HAP51
BIOUG43951-G05	GASBB002-18	BOLD:AAB1784	657[0n]	TATTATTTGGTGCTTGAGCGGGAATAGTAGGAACTGCTTTAAGTATATTAATTCGAATTGAATTAGGACAACCAGGATCATTAATTGGAGATGATCAAATTTATAACGTTATTGTAACTGCACATGCATTCGTAATAATTTTTTTCATAGTTATACCTATTATAATTGGGGGCTTTGGAAATTGACTAGTTCCTCTTATACTAGGAGCACCTGATATAGCTTTCCCGCGCCTTAATAATATAAGATTCTGACTTTTACCTCCATCCCTAATACTTTTATTGGCCAGAAGCCTAGTAGAAAGAGGAGCAGGAACAGGATGAACAGTATATCCTCCTCTTGCAGGAGCAATTGCACATGCAGGAGCATCCGTTGATTTAACCATCTTCTCTCTCCATCTTG…	HAP54
