## Supplemental Table 2 for "A workflow for accurate metabarcoding using nanopore MinION sequencing"

### Sheet: Sheet1
Supplementary Table S2: Primer sequences (priming sequence shown in bold, followed by UMI) for two MinION protocols. The priming site of HCO_A, HCO_C2, and LCO_C2 had no degeneracy and the UMI consisted of 23-24 random nucleotides and two degenerate nucleotides (Y or R).
Name	Sequence	Protocol A Set 1	Protocol A Set 2	Protocol B Set 1	Protocol B Set 2
HCO_A	5’-GCACAGTTGGGGAAAGAATCCTTATAGACCATATAGTCCTCTTCGACTAGCCGTGGGCTTAGCCTAAACTTCAGGGTGACCAAARAAYCA-3’	✓
LCO	5’-GGTCAACAAATCATAAAGAYATYGG-3’	✓
HCO_A2	5’-GCACAGTTGGGGAAAGAATCCTTATAGACCATTAAACTTCAGGGTGACCAAARAAYCA-3’			✓
LCO_A2	5’-GGCTAAGCCCACGGCTAGTCGAAGAGGACTATGGTCAACAAATCATAAAGAYATYGG-3’			✓
HCO_C2	5’-TGGCTCGGGTGTCTCAATGATGGAGATTACTGTAAACTTCAGGGTGACCAAARAAYCA-3’		✓		✓
LCO_C2	5’-CGTGGTATTACTTGGTAGTTACGCGGGTGAACGGTCAACAAATCATAAAGAYATYGG-3’		✓		✓
